# Decoupling the correlation between cytotoxic and exhausted T lymphocyte transcriptomic signatures enhances melanoma immunotherapy response prediction from tumor expression

**DOI:** 10.1101/2023.01.17.524482

**Authors:** Binbin Wang, Kun Wang, Peng Jiang, Eytan Ruppin

## Abstract

**Background:** Cytotoxic T lymphocytes (CTL) play a crucial role in anti-cancer immunity. Progression of CTL to terminal exhausted T lymphocytes (ETL) that overexpress inhibitory receptors can substantially decrease effector cytokines production and diminish cytolytic activity and terminal exhausted T cell cannot be reprogrammed by ICIs in tumor microenvironment (TME). However, while the activity levels of CTL and ETL are considered important determinants of immune checkpoint inhibitors (ICIs) response, it has been repeatedly observed that their predictive power of the latter is quite limited. Studying this conundrum on a large scale across the TCGA cohort, we find that ETL and CTL activity (estimated based on conventional gene signatures in the bulk tumor expression) is strongly positively correlated in most cancer types. We hypothesized that the limited predictive power of CTL activity might result from the high concordance of CTL and ETL activities, which mutually cancels out their individual antagonistic effects on ICI response.

**Methods:** Consequently, we have set out to identify a set of genes whose expression identifies a subset of patients where the CTL and ETL correlation is diminished, such that the association between these CD8+ T cell states and ICIs response is enhanced.

**Results:** Analyzing TCGA melanoma bulk gene expression, we identified a set of genes whose over-expression markedly diminishes the CTL and ETL correlation, termed a *decoupling signature (DS)*. Reassuringly, we first find that the correlation between ETL and CTL activities is indeed markedly lower across high scoring DS patients than that observed across low scoring DS patients in numerous independent melanoma ICIs cohorts. Second, indeed, this successful decoupling increases the power of CTL activity in predicting ICIs response in high DS scoring patients. We show that the resulting prediction accuracy is superior to other state-of-art ICI predictive transcriptomic signatures.

**Conclusion:** The new decoupling score boosts the power of CTL activity in predicting ICIs response in melanoma from the tumor bulk expression. Its use enables a two-step stratification approach, where the response of high scoring DS patient can be predicted more accurately that with extant transcriptomic signatures.

**What is already known on this topic:** The predictive power of CTL activity based on bulk tumor transcriptomics, despite being a widely studied important determinant of ICI treatment, is very limited.

**What this study adds:** The efficacy of CTL activity in predicting ICI therapy response is significantly higher among patients with decoupled CTL and ETL activities.

**How this study might affect research, practice or policy:** We identified a set of genes as the decoupling signature, whose upregulation markedly diminishes the correlation between CTL and ETL activities. Our decoupling signature enhances the power of CTL in predicting ICI treatment response, outperforming other extant expression-based signatures.
