## Supplemental File 1 for "Decoupling the correlation between cytotoxic and exhausted T lymphocyte transcriptomic signatures enhances melanoma immunotherapy response prediction from tumor expression"

### Sheet: Sheet1
# Decoupling signature genes
Genes	T value	FDR
JAKMIP1	-12.2178	1.16256e-25
TBX21	-12.0229	3.54136e-25
SLA2	-11.7364	3.2713e-24
UBASH3A	-11.5616	1.20065e-23
IFNG	-11.5046	1.60727e-23
FASLG	-10.8885	3.19778e-21
GPR171	-10.5305	6.09419e-20
TRAT1	-10.3806	1.91837e-19
THEMIS	-10.3507	2.19913e-19
C2orf85	-10.0136	3.36276e-18
FCRL3	-9.87102	9.95553e-18
PDCD1	-9.76954	2.10076e-17
SIRPG	-9.72187	2.86324e-17
SIT1	-9.56984	9.13986e-17
CRTAM	-9.33377	5.65824e-16
SH2D1A	-9.1894	1.66139e-15
SAMD3	-9.1753	1.74708e-15
SLAMF6	-9.11171	2.71647e-15
ARRDC5	-9.06226	3.78621e-15
C5orf20	-9.04054	4.25969e-15
KLRD1	-8.99962	5.57488e-15
GZMH	-8.68296	6.02374e-14
KIR2DL4	-8.63205	8.46304e-14
C17orf66	-8.57848	1.16325e-13
KIAA0748	-8.57687	1.16325e-13
CD247	-8.57344	1.16325e-13
TBC1D10C	-8.43466	3.15357e-13
CXCR3	-8.27083	1.01614e-12
LAG3	-8.22278	1.35235e-12
DTHD1	-8.2222	1.35235e-12
LOC100233209	-8.18804	1.67769e-12
CD3G	-8.17062	1.84409e-12
P2RY10	-8.11444	2.68442e-12
ACAP1	-8.07635	3.42769e-12
LTA	-8.06986	3.48853e-12
BCL2L14	-8.0114	5.15615e-12
CD5	-7.99126	5.79238e-12
LY9	-7.92546	9.0052e-12
HSH2D	-7.92041	9.09422e-12
CXCR6	-7.91437	9.2544e-12
TIFAB	-7.89294	1.05069e-11
LOC100129066	-7.81858	1.7318e-11
ZNF80	-7.78971	2.07084e-11
GTSF1L	-7.72962	3.07838e-11
TMEM155	-7.6359	5.76215e-11
TARP	-7.61675	6.43208e-11
RHOH	-7.55063	9.90998e-11
PLA2G2D	-7.35949	3.5422e-10
C1orf200	-7.32395	4.40245e-10
TIGIT	-7.29921	5.08902e-10
RGL4	-7.2749	5.86577e-10
XCL2	-7.02238	3.01646e-09
IL27	-7.0151	3.10232e-09
SLC12A3	-7.00409	3.26953e-09
TIMD4	-6.93087	5.14152e-09
ZC3H12D	-6.91499	5.58984e-09
CD8B	-6.87256	7.19955e-09
LCK	-6.8673	7.3161e-09
TMEM156	-6.80096	1.0951e-08
FCRL6	-6.72437	1.74281e-08
IL18RAP	-6.7153	1.8142e-08
IPCEF1	-6.65571	2.58736e-08
ZBP1	-6.60579	3.46818e-08
C16orf54	-6.58531	3.87329e-08
PRF1	-6.54787	4.7998e-08
NCR3	-6.50689	6.07278e-08
FUT7	-6.4962	6.38495e-08
IDO2	-6.44413	8.62996e-08
CLECL1	-6.39534	1.14157e-07
KLRC1	-6.37576	1.26574e-07
AKAP5	-6.34176	1.52969e-07
SP140	-6.3217	1.70032e-07
IKZF1	-6.278	2.17432e-07
CXCR2P1	-6.26114	2.3701e-07
CD6	-6.22971	2.81532e-07
S1PR4	-6.14791	4.4868e-07
FLT3	-6.1363	4.73837e-07
C8orf80	-6.12675	4.94465e-07
TNFRSF13B	-6.11142	5.33646e-07
SNX20	-6.07328	6.57132e-07
ZNF683	-6.0348	8.09942e-07
IL21R	-5.99705	9.93189e-07
TNFRSF17	-5.94783	1.29859e-06
ASCL2	-5.94406	1.31092e-06
IKZF3	-5.93825	1.33889e-06
ZBTB32	-5.91376	1.52002e-06
KIR3DX1	-5.91058	1.52971e-06
NEUROG3	-5.90084	1.59781e-06
TNFRSF9	-5.89372	1.63604e-06
ICOS	-5.89266	1.63604e-06
GPR31	-5.88832	1.65804e-06
CARD11	-5.87814	1.73673e-06
ABCD2	-5.85867	1.9012e-06
LAX1	-5.85819	1.9012e-06
LOC100192379	-5.84198	2.05986e-06
LOC606724	-5.81917	2.31528e-06
STAP1	-5.78825	2.72152e-06
KIAA0125	-5.76319	3.09515e-06
GZMK	-5.74812	3.32993e-06
GVIN1	-5.71428	3.97197e-06
CD7	-5.71019	4.02191e-06
TRAF3IP3	-5.68096	4.66732e-06
NLRC3	-5.67945	4.66732e-06
PTPRCAP	-5.66356	5.04134e-06
CD8A	-5.59926	7.07889e-06
SPNS3	-5.56463	8.4374e-06
CCR5	-5.56318	8.4374e-06
HSF5	-5.5568	8.65083e-06
NCF1C	-5.53155	9.81368e-06
CASP5	-5.51816	1.04455e-05
HLA-DOB	-5.49579	1.16624e-05
ITK	-5.46294	1.36511e-05
LOC400759	-5.46213	1.36511e-05
GNGT2	-5.4611	1.36511e-05
PVRIG	-5.45774	1.37582e-05
GPBAR1	-5.45634	1.37582e-05
GZMA	-5.4538	1.3825e-05
CD27	-5.40986	1.72796e-05
CD19	-5.33743	2.50143e-05
CD40LG	-5.3253	2.64168e-05
XCR1	-5.3094	2.84465e-05
IL9R	-5.30245	2.92457e-05
FCRL5	-5.28333	3.20155e-05
PTPN22	-5.27492	3.31631e-05
TLR8	-5.26569	3.44947e-05
TNIP3	-5.25606	3.59563e-05
RASAL3	-5.22648	4.15021e-05
GPR25	-5.21145	4.44574e-05
PDCD1LG2	-5.197	4.74791e-05
ITGAL	-5.19001	4.8815e-05
FCRL2	-5.1863	4.93646e-05
LILRA4	-5.17424	5.20772e-05
LIME1	-5.16122	5.52049e-05
ARHGAP9	-5.14522	5.93999e-05
LGALS2	-5.11573	6.83814e-05
SLFN12L	-5.08333	7.98226e-05
CXCR5	-5.07371	8.28615e-05
CD3E	-5.07291	8.28615e-05
LRMP	-5.06587	8.51983e-05
BCORL2	-5.05164	9.07879e-05
POU2AF1	-5.03681	9.70225e-05
TLR10	-5.00566	0.000112358
SPIB	-5.0036	0.00011271
GBP5	-4.97982	0.000125803
SSTR3	-4.97167	0.000130028
SPIC	-4.94835	0.000144731
CCR7	-4.92905	0.000157911
SIRPD	-4.90165	0.000179149
RLTPR	-4.88595	0.000189868
IDO1	-4.88565	0.000189868
TMEM150B	-4.88548	0.000189868
KIR3DL2	-4.87622	0.000197231
GZMB	-4.86925	0.000201416
CLEC4E	-4.86915	0.000201416
C14orf73	-4.86656	0.000202628
DNAJC5B	-4.85683	0.000210967
CD2	-4.83504	0.000232712
TFEC	-4.8162	0.000253023
CD69	-4.80484	0.000265189
HTRA4	-4.8037	0.000265189
FOXP3	-4.77356	0.000304078
CCR8	-4.74945	0.000338671
CCR2	-4.73022	0.000368483
CYTIP	-4.71893	0.00038618
CD226	-4.69411	0.000431095
C4orf50	-4.654	0.000516427
SPOCK2	-4.64284	0.000540548
IL12B	-4.63329	0.000561592
P2RY13	-4.62145	0.000589612
CFP	-4.6179	0.000595811
IL21	-4.61086	0.000611824
CD72	-4.59685	0.000648719
ITGAD	-4.59129	0.000661627
FCGR1C	-4.56255	0.000750172
CXCL13	-4.55254	0.000780695
CD3D	-4.53457	0.000842315
C17orf87	-4.52698	0.000866865
RUFY4	-4.52117	0.000883631
GIMAP7	-4.52027	0.000883631
SASH3	-4.49997	0.000963063
TAGAP	-4.49747	0.000968612
WDFY4	-4.48475	0.00102003
CD5L	-4.47435	0.00106292
LOC400696	-4.46325	0.00110594
PTPRC	-4.46307	0.00110594
SIGLEC14	-4.45231	0.00115424
TMEM35	-4.4332	0.00125021
RASGRP2	-4.42442	0.00129306
FAM26F	-4.41471	0.00134287
SIGLEC8	-4.40087	0.00142028
ZBED2	-4.39716	0.00143622
BLK	-4.3836	0.00151687
FGD2	-4.37689	0.0015543
ADAMDEC1	-4.36759	0.00161085
LTB	-4.35969	0.00165327
CD80	-4.35934	0.00165327
FXYD2	-4.33627	0.00181975
CD300LF	-4.32968	0.00186345
CCRL2	-4.32292	0.00190294
NCF1B	-4.3218	0.00190294
FCRL4	-4.32087	0.00190294
BIN2	-4.32028	0.00190294
DAPP1	-4.30648	0.0020107
RGS18	-4.30416	0.00202118
MS4A1	-4.29823	0.00206372
JSRP1	-4.29638	0.00207021
SPN	-4.27998	0.00221187
P2RY8	-4.27394	0.00225939
CD79A	-4.26546	0.00233232
SIGLEC10	-4.25648	0.00241022
CCL25	-4.22618	0.00272172
STAT4	-4.22432	0.00273055
C15orf53	-4.21156	0.00287005
NKG7	-4.1872	0.00316851
OR52N4	-4.16234	0.00350395
MYBPC3	-4.15009	0.00367264
GPR174	-4.13753	0.00385422
TTC24	-4.13639	0.00385506
GPR18	-4.13385	0.00387863
P2RX1	-4.1266	0.00398029
ZNF831	-4.10915	0.00426257
HSPA12B	-4.07175	0.00495798
PNOC	-4.05499	0.00529034
IRF8	-4.03796	0.00565005
SLFN14	-4.00104	0.00654457
ANKRD58	-3.99768	0.00660569
LGALS14	-3.99424	0.0066588
NAT8B	-3.99357	0.0066588
C9orf139	-3.98255	0.00693425
CCR4	-3.95504	0.00771976
RAB37	-3.93432	0.00835687
LILRB1	-3.93305	0.00836383
LILRA1	-3.90324	0.00938665
VAV1	-3.89858	0.00952269
GIMAP1	-3.88599	0.00997123
